# The phosphoproteome is a first responder in tiered cellular adaptation to chemical stress followed by proteomics and transcriptomics alteration

**DOI:** 10.1101/2022.04.07.487458

**Authors:** Peiru Chen, Yuan Li, Feng Xu, Zhenpeng Zhang, Tao Zuo, Jiabin Guo, Kaixuan Li, Shu Liu, Suzhen Li, Jian Yin, Lei Chang, Predrag Kukic, Mark Liddell, Liz Tulum, Paul Carmichael, Shuangqing Peng, Jin Li, Qiang Zhang, Ping Xu

## Abstract

Next-generation risk assessment for environmental chemicals and ingredients in consumer products involves a weight of evidence (WoE) framework integrating a suite of new approach methodologies (NAMs) based on points of departure (PoD) obtained from *in vitro* assays. Omics techniques provide broad coverages of the molecular toxicity pathway space. Transcriptomics assays especially play a leading role by providing relatively conservative PoDs in comparison with apical endpoints. However, it is unclear whether and how parameters measured using other omics technicquesparticipate in the cellular response to chemical perturbations, especially at exposure levels below the transcriptomically defined PoD. Multi-omics coverage may provide additional sensitive or confirmative biomarkers to complement and reduce the uncertainty in safety decisions made using targeted and transcriptomics assays. In the present study, we compared changes in transcriptomics, proteomics and phosphoproteomics with two prototype compounds, coumarin, as a main study and doxorubicin, as a complementary study to understand the sensitivity of the three omics techniques in response to chemically-induced changes in HepG2 and AC16 cells. With measurements obtained for multiple chemical concentrations and time points, we demonstrated that, compared with proteomics and transcriptomics, phosphoproteomics alterations occur not only earlier in time as expected, but also at much lower chemical concentrations and hence are proximal to the very early effects induced by chemical exposure. The phosphoproteomics changes appear to approach maximum when the transcriptomics alterations begin to be initiated. The results are consistent with a tiered framework of cellular response to chemical insults, where posttranslational modification of preexisting proteins is first seen before transcriptomics induction is engaged to launch a more energy-expensive defense that defines a useful PoD. We conclude that as the cost becomes more affordable, proteomics covering posttranslational modifications can be utilized to provide a more complete coverage of chemical-induced cellular alteration and supplement transcriptomics-based health safety decision making.
