## Supplementary material for "The phosphoproteome is a first responder in tiered cellular adaptation to chemical stress followed by proteomics and transcriptomics alteration": Table S1

### Sheet: Table S1
Table S1. The AC50 values of coumarin on HepG2 cells in references
Assay endpoint	Cell line	Time	AC50 (µM)	Source or reference
ATG_LXRa_TRANS_dn	HepG2	24	28.1	Romanov et al. (2008) ; Martin et al. (2010)
ATG_RXRb_TRANS_dn		24	31.1	Romanov et al. (2008) ; Martin et al. (2010)
APR_HepG2_MitoMembPot_72h_dn		72	118	Giuliano et al. (2010)
ATG_TCF_b_cat_CIS_dn		24	163	Romanov et al. (2008) ; Martin et al. (2010)
References:
Romanov S, Medvedev A, Gambarian M, Poltoratskaya N, Moeser M, Medvedeva L, Gambarian M, Diatchenko L, Makarov S (2008) Nature methods 5:253-60
Martin MT, Dix DJ, Judson RS, Kavlock RJ, Reif DM, Richard AM, Rotroff DM, Romanov S, Medvedev A, Poltoratskaya N, Gambarian M, Moeser M, Makarov SS, Houck KA (2010) Chemical Research in Toxicology 23:578-590
Giuliano KA, Gough AH, Taylor DL, Vernetti LA, Johnston PA (2010) Journal of biomolecular screening 15:783-97
